# A gene regulatory network for specification and morphogenesis of a Mauthner Cell homolog in non-vertebrate chordates

**DOI:** 10.1101/2024.01.15.575616

**Authors:** Kwantae Kim, Katarzyna M. Piekarz, Alberto Stolfi

## Abstract

Transcriptional regulation of gene expression is an indispensable process in multicellular development, yet we still do not fully understand how the complex networks of transcription factors operating in neuronal precursors coordinately control the expression of effector genes that shape morphogenesis and terminal differentiation. Here we break down in greater detail a provisional regulatory circuit downstream of the transcription factor Pax3/7 operating in the descending decussating neurons (ddNs) of the tunicate *Ciona robusta.* The ddNs are a pair of hindbrain neurons proposed to be homologous to the Mauthner cells of anamniotes, and Pax3/7 is sufficient and necessary for their specification. We show that different transcription factors downstream of Pax3/7, namely Pou4, Lhx1/5, and Dmbx, regulate distinct “branches” of this ddN network that appear to be dedicated to different developmental tasks. Some of these network branches are shared with other neurons throughout the larva, reinforcing the idea that modularity is likely a key feature of such networks. We discuss these ideas and their evolutionary implications here, including the observation that homologs of all four transcription factors (Pax3/7, Lhx5, Pou4f3, and Dmbx1) are key for the specification of cranial neural crest in vertebrates.
