## Supplemental Table 2 for "A gene regulatory network for specification and morphogenesis of a Mauthner Cell homolog in non-vertebrate chordates"

### Sheet: Tests
Figure	Plot analyzed	Test	p-value	Significance
Fig. 3D	Ddpep>Unc-76::GFP, Pax3/7 CRISPR	Fisher's exact	0.0233	*
Fig. 3D	Ddpep>Unc-76::GFP Ebf>Pax3/7	Fisher's exact	0.0007	*
Fig. 3D	Saxo>Unc-76::GFP, Pax3/7 CRISPR	Fisher's exact	0.0446	*
Fig. 3D	Saxo>Unc-76::GFP Ebf	Fisher's exact	0.3138	ns
Fig. 3D	Seldom>Unc-76::GFP, Pax3/7 CRISPR	Fisher's exact	<0.0001	*
Fig. 3D	Seldom>Unc-76::GFP Ebf>Pax3/7	Fisher's exact	0.1531	ns
Fig. S2	Saxo>Unc-76::GFP 12 hpf, Ebf>Pax3/7	Fisher's exact	0.0159	*
Fig. S2	Saxo>Unc-76::GFP 17 hpf	Fisher's exact	0.0075	*
Fig. 4A	Saxo>Unc-76::GFP, Pou4 CRISPR	Fisher's exact	<0.0001	*
Fig. 4A	Seldom>Unc-76::GFP, Pou4 CRISPR	Fisher's exact	<0.0001	*
Fig. 4A	Dmbx/Defcab>Unc-76::YFP, Pou4 CRISPR	Fisher's exact	>0.9999	ns
Fig. 4A	Ddpep>Unc-76::GFP, Pou4 CRISPR	Fisher's exact	0.8405	ns
Fig. 4C	Dmbx/Defcab>Unc-76::YFP, Fgf8>Pou4	Fisher's exact	0.5131	ns
Fig. 4C	Ddpep>Unc-76::GFP Fgf8>Pou4	Fisher's exact	>0.9999	ns
Fig. 5A	Ddpep>Unc-76::GFP, Lhx1/5 CRISPR	Fisher's exact	>0.9999	ns
Fig. 5A	Dmbx/Defcab>Unc-76::YFP, Lhx1/5 CRISPR	Fisher's exact	0.5955	ns
Fig. 5A	Saxo>Unc-76::GFP, Lhx1/5 CRISPR	Fisher's exact	0.7858	ns
Fig. 5A	Seldom>Unc-76::GFP, Lhx1/5 CRISPR	Fisher's exact	0.0664	ns
Fig. 5D	Dmbx -3489/-2158+bpFOG>Unc-76::YFP, En>Lhx	Fisher's exact	<0.0001	*
Fig. 5D	Dmbx -2657/-2158+bpFOG>Unc-76::GFP, En>Lhx	Fisher's exact	0.6777	ns
Fig. 6B	Ddpep>Unc-76::GFP in ACINs, Pax3/7 CRISPR	Fisher's exact	<0.0001	*
Fig. 6E	Saxo>Unc-76::GFP in epidermal neurons, Pou4 CRISPR	Fisher's exact	<0.0001	*
Fig. 6E	Saxo>Unc-76::GFP in epidermis, Foxf>Pou4	Fisher's exact	<0.0001	*
Fig. 7B	Saxo>Unc-76::GFP, mPou4 site 1	Fisher's exact	>0.9999	ns
Fig. 7B	Saxo>Unc-76::GFP, mPou4 site 2	Fisher's exact	<0.0001	*
Fig. 7B	Saxo>Unc-76::GFP, mPou4 sites 1 + 2	Fisher's exact	<0.0001	*
Fig. 7D	VGLUT>Unc-76::YFP, Pou4 CRISPR	Fisher's exact	<0.0001	*
Fig. 8D	ddN or MGIN2 misrouting, Ebf>Ddpep	Fisher's exact	0.0033	*
Fig. 8E	ACIN axon midline crossing, Ddpep CRISPR	Fisher's exact	0.6777	ns
Fig. 8H	ddN axon outgrowth, Nckap5 CRISPR	Mann Whitney	0.0016	*
Fig. S8A	ddN axon outgrowth, Saxo CRISPR	Mann Whitney	0.4616	ns
Fig. S8D	Saxo CRISPR, metamorphosis duplicate 1	Fisher's exact	0.0634	ns
Fig. S8D	Saxo CRISPR, metamorphosis duplicate 2	Fisher's exact	0.2869	ns
Fig. S8D	Pou4 CRISPR, metamorphosis duplicate 1	Fisher's exact	<0.0001	*
Fig. S8D	Pou4 CRISPR, metamorphosis duplicate 2	Fisher's exact	<0.0001	*

### Sheet: Scoring data
	Ddpep>Unc-76::GFP						Ddpep>Unc-76::GFP
	Control CRISPR		Pax3/7 CRISPR				Control		Ebf>Pax3/7
GFP+	19		8			GFP+	24		41
no GFP	31		42			no GFP	26		9
n	50		50			n	50		50
	Seldom>Unc-76::GFP						Seldom>Unc-76::GFP
	Control CRISPR		Pax3/7 CRISPR				Control		Ebf>Pax3/7
GFP+	38		16			GFP+	35		42
no GFP	12		34			no GFP	15		8
n	50		50			n	50		50
	Saxo>Unc-76::GFP						Saxo>Unc-76::GFP						Saxo>Unc-76::GFP (12 hpf)						Saxo>Unc-76::GFP (17 hpf)
	Control CRISPR		Pax3/7 CRISPR				Control		Ebf>Pax3/7				Control		Fgf8/17/18>Pax3/7				Control		Fgf8/17/18>Pax3/7
GFP+	29		18			GFP+	31		25			GFP+	31		18			GFP+	33		31
no GFP	21		32			no GFP	19		25			no GFP	19		32			no GFP	17		29
n	50		50			n	50		50			n	50		50			n	50		60
	Saxo>Unc-76::GFP
	Control CRISPR		Pou4 CRISPR
GFP+	39		10
no GFP	11		50
n	50		60
	Ddpep>Unc-76::GFP						Ddpep>Unc-76::GFP
	Control CRISPR		Pou4 CRISPR				Control		Fgf8/17/18>Pou4
GFP+	21		23			GFP+	22		23
no GFP	29		27			no GFP	28		27
n	50		50			n	50		50
	Seldom>Unc-76::GFP
	Control CRISPR		Pou4 CRISPR
GFP+	41		8
no GFP	9		42
n	50		50
	Dmbx/Defcab>Unc-76::YFP						Dmbx/Defcab>Unc-76::YFP
	Control CRISPR		Pou4 CRISPR				Control		Fgf8/17/18>Pou4
GFP+	39		40			YFP+	37		33
no GFP	11		10			no YFP	13		17
n	50		50			n	50		50
	Saxo_____>Unc-76::GFP and Saxo WT>Unc-76::mCherry
	WT		mPou4 site 1		mPou4 site 2		mPou4 sites 1+2
mCh+/GFP+	67		47		6		1
mCh+/no GFP	0		0		67		64
n	67		47		73		65
	Ddpep>Unc-76::GFP (ACINs)
	Control CRISPR		Pax3/7 CRISPR
GFP+	27		5
no GFP	23		45
n	50		50
	Saxo>Unc-76::GFP (epidermal neurons)						Saxo>Unc-76::GFP (epidermal neurons)
	Control CRISPR		Pou4 CRISPR				Control		Foxf>Pou4
GFP+	43		10			ectopic GFP	2		44
no GFP	7		40			normal	48		6
n	50		50			n	50		50
	VGLUT>Unc-76::YFP (epidermal neurons)
	Control CRISPR		Pou4 CRISPR
YFP+	48		4
no YFP	2		46
n	50		50
	Ddpep>Unc-76::GFP						Saxo>Unc-76::GFP						Seldom>Unc-76::GFP						Dmbx/Defcab>Unc-76::YFP
	Control CRISPR		Lhx1/5 CRISPR				Control CRISPR		Lhx1/5 CRISPR				Control CRISPR		Lhx1/5 CRISPR				Control CRISPR		Lhx1/5 CRISPR
GFP+	17		16			GFP+	41		43			GFP+	45		37			YFP+	40		43
no GFP	33		34			no GFP	9		7			no GFP	5		13			no YFP	10		7
n	50		50			n	50		50			n	50		50			n	50		50
	Dmbx -3489/-2158 + bpFOG >Unc-76::YFP						Dmbx -2657/-2158 + bpFOG>Unc-76::GFP
	no En>Lhx1/5		+ En>Lhx1/5				no En>Lhx1/5		+ En>Lhx1/5
Ectopic YFP	4		24			Ectopic GFP	2		4
No ectopic YFP	46		26			No ectopic GFP	48		46
n	50		50			n	50		50
	Dmbx -3489/-2158 + bpFOG >Unc-76::YFP				Dmbx -2657/-2158 + bpFOG>Unc-76::GFP
YFP+	44				30
no YFP	6				20
n	50				50
	ddN or MGIN2 axon misrouting
	Control		Ebf>Ddpep
Axons misrouted	3		15
Normal axons	47		35
n	50		50
rep 1	Metamorphosis							rep 2	Metamorphosis
	Control		Saxo CRISPR		Pou4 CRISPR				Control		Saxo CRISPR		Pou4 CRISPR
Tail retraction	42		33		11			Tail retraction	44		39		10
No tail retraction	8		17		39			No tail retraction	6		11		40
n	50		50		50			n	50		50		50
	ACIN midline crossing
	Control CRISPR		Ddpep CRISPR
Normal	48		46
Abnormal	2		4
n	50		50

### Sheet: Nckap5 axon lengths
Control (um)	CRISPR (um)
413.33	100
401.56	191.26
142.93	155.38
585.58	298.98
599.3	498.19
466.12	214.59
387.94	531.13
437.7	198.28
155.73	147.31
650.02	114.75
330.58	92.53
462.79	494.67
206.38	193.41
573.25	531.55
251.1	327.31
140.2	80.37
629.43	81.47
131.54	202.42
619.31	519.35
627.5	394.07
513.11	479.34
438.89	655.71
552.45	301.93
79.5	481.04
334.65	582.84
657.77	351.55
107.7	142.11
641.81	249.51
187.48	208.58
457.33	180.56
448.32	98.43
525.9	30.24
507.92	637.38
441.75	488.75
659.57	75.4
517.77	92.27
154.08	547.57
594.75	401.87
378.67	44.62
331.7	427.65
575.42	246.76
386.4	411.68
467.68	361.05
530.42	367.57
480.83	312.25
490.74	235.01
299.07	116.34
195.71	519.31
430.35	90.71
566.33	404.6
447.25	586.48
404.41	533.94
292.49	342.37
116.13	307.2
476.48	580.12
494.62	619.21
505.29	633.52
119.45	546.16
227.79	604.6
428.84	173.74
60.44	269.44
703.7	177.88
94.31	71.16
532.69	597.32
148.3	419.45
609.3	250.87
537.44	179.69
407.09	365.63
280.84	85.93
169.39	541.59
545.43	90.59
565.44	562.7
593.18	569.41
83.45	490.83
545.57	599.04
386.36	250.1
394.03	398.55
589.72	505.9
165.29	334.52
605.03	480.83
607.94	580.08
101.95	124.7
125.85	106.74
110.33	559.73
447.07	514.38
570.79	107.53
76.58	163.54
336.92	191.98
597.17	69.29
352.41	124.94
410.75	509.93
186.45	410.89
88	113.67
460.74	477.44
497.43	484.25
97.81	119.1
594.29	80.86
506.3	115.65
269.26	535.53
364.83	233.89
436.76	89.34
116.65	513.04
172.83	357.5
512.79	441.52
109.25	598.44
300.08	66.78
113.31	235.75
508.83	301.75
365.21	70.49
274.05	346.91
505.62	581.52
398.39	129.23
479.26	71.11
227.51	112.08
	116.53
	323.41
	60.9
	331.56
	83.29
	542.29
	173.32
	481.39
	86.87
	67.31
	208.57
	201.53
	483.48
	300.93
	408.41
	423.39
	263.83
	217.56
	100.36
	123.59
	156.25

### Sheet: Saxo axon lengths
Control (um)	CRISPR (um)
530.14	435.42
592.49	634.2
365.31	169.13
392.49	269.36
504.09	127.37
145.34	521.43
102.91	168.74
362.99	64.8
447.82	310.16
480.03	375.79
581.46	468.9
659.56	595.09
593.82	556.53
532.58	193.37
354.71	230.14
392.26	184.79
566.88	465.26
272.9	573.8
213.98	476.96
593.39	590.16
373.17
137.4
388.87
